# Establishment of cell transcriptional identity during seed germination

**DOI:** 10.1101/2023.01.21.523180

**Authors:** Lim Chee Liew, Yue You, Marina Oliva, Marta Peirats-Llobet, Sophia Ng, Muluneh Tamiru-Oli, Oliver Berkowitz, Uyen Vu Thuy Hong, Asha Haslem, Tim Stuart, Matthew E. Ritchie, George W. Bassel, Ryan Lister, James Whelan, Quentin Gouil, Mathew G. Lewsey

## Abstract

Germination involves highly dynamic transcriptional programs as the cells of seeds reactivate and express the functions necessary to establish in the environment. Individual cell types have distinct roles within the embryo, so must therefore have cell-type specific gene expression and gene regulatory networks. We can better understand how the functions of different cell types are established and contribute to the embryo by determining how cell-type specific transcription begins and changes through germination. Here we describe a temporal analysis of the germinating Arabidopsis embryo at single-cell resolution. We define the highly dynamic cell-type specific patterns of gene expression and how these relate to changing cellular function as germination progresses. Underlying these are unique gene regulatory networks and transcription factor activity. We unexpectedly discover that most embryo cells transition through the same initial transcriptional state early in germination, after which cell-type specific gene expression is established. Furthermore, our analyses support previous findings that the earliest events leading to the induction of embryo growth take place in the vasculature. Overall, our study constitutes a general framework to characterise Arabidopsis cell states through embryo growth, allowing investigation of different genotypes and other plant species whose seed strategies may differ.
