## Supplementary material for "Establishment of cell transcriptional identity during seed germination": Supp Table 2

### Sheet: Sheet1
Supplementary Table 2. Cluster-specific marker genes (for Figure 2c).
Gene ID	Gene Name	Cluster	Cell type	Tissue	Reference organ	Reference	doi	Comment
AT5G38420	RBCS2B	3,13	mesophyll	vegetative shoot apex	shoot	Zhang et. al. 2021	https://doi.org/10.1016/j.devcel.2021.02.021
AT2G05100	LHCB2.1	3,13	mesophyll	cotyledon	leaf	Kim et. al. 2021	https://doi.org/10.1093/plcell/koaa060
AT1G29910	CAB3	3,13	mesophyll	cotyledon	leaf	Kim et. al. 2021	https://doi.org/10.1093/plcell/koaa060
AT1G09750	AED3	1, 5, 7	cortex		root	Denyer et. al. 2019	https://doi.org/10.1016/j.devcel.2019.02.022
AT1G62510	AT1G62510	1, 5, 7	cortex		root	Ryu e.t al. 2019	https://doi.org/10.1104/pp.18.01482
AT2G37640	EXPA3	1, 5, 6, 7		hypocotyl	root	Stamm et. al. 2017	https://doi.org/10.1104/pp.16.01099
AT5G65310	ATHB5	1, 5, 6, 7		hypocotyl	root	Ryu et. al. 2019	https://doi.org/10.1104/pp.18.01482
AT4G21750	ATML1	6, 10	epidermis	radicle	root	Zhang et. al. 2019	https://doi.org/10.1016/j.molp.2019.04.004
AT2G42840	PDF1	6, 10	epidermis	radicle	root	Zhang et. al. 2019	https://doi.org/10.1016/j.molp.2019.04.004
AT3G54220	SCR	2	endodermis	radicle	root	Jean-Baptiste et. al. 2019	https://doi.org/10.1105/tpc.18.00785	also expressed EXPA3 and ATHB5 (hypocotyl)
AT3G23470	AT3G23470	2, 14	precursor of cortex/endodermis	radicle	root	Dorrity et. al. 2021	https://doi.org/10.1038/s41467-021-23675-y
AT3G54770	AT3G54770	2, 14	precursor of cortex/endodermis	radicle	root	Dorrity et. al. 2021	https://doi.org/10.1038/s41467-021-23675-y
AT1G79580	SMB/ANAC033	14	root cap	radicle	root	Zhang et. al. 2019	https://doi.org/10.1016/j.molp.2019.04.004
AT1G33280	BRN1	14	root cap	radicle	root	Bennett et. al. 2010	https://doi.org/10.1105/tpc.109.072272
AT4G10350	BRN2	14	root cap	radicle	root	Bennett et. al. 2010	https://doi.org/10.1105/tpc.109.072272
AT5G14750	WER	4, 14	epidermis	radicle	root	Efroni et.al. 2016	https://doi.org/10.1016/j.cell.2016.04.046	also expressed endodermis marker (At3G23470/54770)
AT1G28290	AGP31	4, 14	Atrichoblast	radicle	root	Schulse et. al. 2019	https://doi.org/10.1016/j.celrep.2019.04.054
AT2G03830	RGF8	4	QC	radicle	root	Denyer et. al. 2019	https://doi.org/10.1016/j.devcel.2019.02.022	also expressed ATML1, PDF1 (epidermis)
AT1G51190	PLT2	4	QC	radicle	root	Efroni et.al. 2016	https://doi.org/10.1016/j.cell.2016.04.046
AT5G17430	BBM	4	QC	radicle	root	Denyer et. al. 2019	https://doi.org/10.1016/j.devcel.2019.02.022
AT2G17950	WUS		OC of SAM		shoot	Zhang et. al. 2021	https://doi.org/10.1016/j.devcel.2021.02.021
AT2G27250	CLV3		CZ of SAM		shoot	Zhang et. al. 2021	https://doi.org/10.1016/j.devcel.2021.02.021
AT1G62360	STM	4	PZ of SAM	vegetative shoot apex	shoot	Zhang et. al. 2021	https://doi.org/10.1016/j.devcel.2021.02.021
AT1G23380	KNAT6	4	PZ of SAM	vegetative shoot apex	shoot	Zhang et. al. 2021	https://doi.org/10.1016/j.devcel.2021.02.021
AT3G25710	TMO5	9, 12	stele	radicle	root	Zhang et. al. 2019	https://doi.org/10.1016/j.molp.2019.04.004
AT5G13790	AGL15	12	Vasculature	cotyledon	leave	Lopez-Anido et. al. 2021	https://doi.org/10.1016/j.devcel.2021.03.014
AT4G35350	XCP1	9	xylem	radicle	root	Denyer et. al. 2019	https://doi.org/10.1016/j.devcel.2019.02.022
AT5G12870	MYB46	9	xylem	radicle	root	Jean-Baptiste et. al. 2019	https://doi.org/10.1105/tpc.18.00785
AT4G36160	NAC076	9	xylem	radicle	root	Jean-Baptiste et. al. 2019	https://doi.org/10.1105/tpc.18.00785
AT3G09070	PD5/ OPS	12, 15	provasculature		seedlings	Bauby et. al. 2007	https://doi.org/10.1093/pcp/pcl045
AT1G10900	PD3/ PIP5K7	15	earlyprotophloem		seedlings	Bauby et. al. 2007	https://doi.org/10.1093/pcp/pcl045
AT3G01950	PD1	15	late protophloem		seedlings	Bauby et. al. 2007	https://doi.org/10.1093/pcp/pcl045
AT1G22710	SUC2	15	phloem	radicle	root	Zhang et. al. 2021	https://doi.org/10.1016/j.devcel.2021.02.021
AT1G79430	APL	15	Phloem Companion	radicle	root	Schulse et. al. 2019	https://doi.org/10.1016/j.celrep.2019.04.054
AT4G25140	OLE1	8				Shimada et. al. 2010	https://doi.org/10.1111/j.1365-313X.2009.04060.x	seed storage protein
AT1G62710	VPE	8				Gruis et. al. 2004	https://doi.org/10.1105/tpc.016378	seed storage protein
AT3G53970	PTRE1	8		mature embryo	seed	Hofmann et. al. 2019	https://doi.org/10.1007/s00497-018-00357-2
AT3G48990	AAE3	8		mature embryo	seed	Hofmann et. al. 2019	https://doi.org/10.1007/s00497-018-00357-2
AT5G05290	RGL2		endosperm		seed	Sanchez-Montesino et. al. 2019	https://doi.org/10.1016/j.molp.2018.10.009
AT1G61110	NAC025		endosperm		seed	Sanchez-Montesino et al 2019	https://doi.org/10.1016/j.molp.2018.10.009
AT3G03450	EXPA2		endosperm		seed	Sanchez-Montesino et al 2019	https://doi.org/10.1016/j.molp.2018.10.009
AT1G61720	BAN		seed coat		seed	Nesi et. al. 2009	https://doi.org/10.1007/s00299-008-0667-x
AT1G02720	ATGATL5		seed coat		seed	Kong et. al. 2013	https://doi.org/10.1104/pp.113.227041
