## Supplementary material for "Establishment of cell transcriptional identity during seed germination": Supp Table 4

### Sheet: Sheet1
Supplementary Table 4. Primers used for RNA in-situ hybridization
Gene ID	Gene Name	Forward primer		Reverse primer
AT4G25140	OLE1	OLE1-1F	CAGCCTTACCCTTGTTGGAA	OLE1-1R	AGCTTTGCTTCCCAACTTCA
AT1G67090	RBCS1A	RBCS1A-1F	TGATGGACGGTACTGGACAA	RBCS1A-1R	ATTTGTAGCCGCATTGTCCT
AT1G55210		AT1G55210-1F	CATCTCCATGATCGACAACG	AT1G55210-1R	TACAAACAACTCCCGCACAA
AT5G10520	RBK1	RBK1-F1	GTGCAGCTGTTACGTGGAGA	RBK1-R1	CAACTCTACCGAGAGGTTGAGAC
AT1G27130	GSTU13	GSTU13-F1	GTGGGAAAGCTGATGGAGTG	GSTU13-R1	CCAAACTTGGTTCAGCACAA
AT5G55110	STIG1like	STIG1-F1	AGTCGGTTCTTGGCAGAAAA	STIG1-R1	TGGAACGAGGATGTTCCATT
AT3G20470	GRP5	GRP5-F1	GTATTGGTGGAGGCAGTGGT	GRP5-R1	ATATAGACTGGCCGGGTCAC
AT4G16410	CLTM	CLTM-1F	TCCTCCTCTGGGTTTGGAAC	CLTM-1R	GCAGAAACAACTTGAGAGACGA
AT1G68590	PSRP3	PSRP3-1F	GGCACAATCCCACTTAGTCC	PSRP3-1R	TCAGAGTTGCTTGATGTTTGCT
AT5G38410	RBCS3B	RBCS3B-1F	AACACCCGTCAAGTCCAATG	RBCS3B-1R	TGTGTGACTGAGATCTACAAACA
AT5G35660	GRP	GRP-1F	CGAAGAAATAAATGGTGCCTCAG	GRP-1R	GGTTTTCAGATGAGTAGAGACGG
AT1G54870	CHLADR	CHLADR-1F	GAGGAGCTGTGGTAAATGCG	CHLADR-1R	CTACAGAAGGTACGGACGCA
